# Co-inhibition of topoisomerase 1 and BRD4-mediated pause release selectively kills pancreatic cancer *via* readthrough transcription

**DOI:** 10.1101/2023.02.10.527824

**Authors:** Donald P. Cameron, Jan Grosser, Swetlana Ladigan, Vladislav Kuzin, Evanthia Iliopoulou, Anika Wiegard, Hajar Benredjem, Sven T. Liffers, Smiths Lueong, Phyllis F. Cheung, Deepak Vangala, Michael Pohl, Richard Viebahn, Christian Teschendorf, Heiner Wolters, Selami Usta, Keyi Geng, Claudia Kutter, Marie Arsenian-Henriksson, Jens T. Siveke, Andrea Tannapfel, Wolff Schmiegel, Stephan A. Hahn, Laura Baranello

## Abstract

Pancreatic carcinoma is one of the most lethal cancers and the absence of efficient therapeutic strategies results in poor prognosis. Transcriptional dysregulation due to alterations in KRAS and MYC impacts initiation, development, and survival of this tumor type. Using patient-derived xenografts of pancreatic carcinoma driven by KRAS and MYC oncogenic transcription, we show that co-inhibition of Topoisomerase 1 (TOP1) and bromodomain containing protein 4 (BRD4) synergistically induce tumor regression through targeting promoter pause-release, a rate-limiting step in transcription elongation. By comparing the nascent transcriptome with the recruitment of elongation and termination factors along genes, we found that co-inhibition of TOP1 and BRD4, while globally impairing RNA production, disturbs recruitment of proteins involved in termination. Thus, RNA polymerases continue transcribing downstream of genes for hundreds of kilobases leading to readthrough transcription. This pervasive transcription also occurs during replication, perturbing replisome progression and leading to DNA damage. The synergistic effect of TOP1 and BRD4 inhibition is specific for cancer cells leaving normal cells unharmed, highlighting the sensitivity of the tumor to these transcriptional defects. This preclinical study provides a mechanistic understanding of the benefit of combining TOP1 and BRD4 inhibitors to treat pancreatic carcinomas addicted to oncogenic drivers of high transcription and replication.

**One Sentence Summary:** TOP1 and BRD4 inhibitors synergize to selectively kill pancreatic cancer *in vivo via* readthrough transcription without emergence of drug resistance
