## Supplementary Table 1 for "Co-inhibition of topoisomerase 1 and BRD4-mediated pause release selectively kills pancreatic cancer *via* readthrough transcription"

### Sheet: Tabelle1
#	ID	Gene	Chr	Pos	Ref	Alt	RefReadsF	RefReadsR	AltReadsF	AltReadsR	ReadCount	AltCount	AltFract	AltReadBalance	cDNA	AA	RS	classifier	Subtype
57442	Bo103*	KRAS	chr12	25398284	C	A	158	123	259	265	805	524	0.650932	0.494275	c.35G>T	p.Gly12Val	rs121913529	5 - pathogenic	Classical-subtype
49009	Bo085	KRAS	chr12	25398284	C	T	262	276	263	276	1077	539	0.500464	0.487941	c.35G>A	p.Gly12Asp	rs121913529	5 - pathogenic	Qm-subtype
34720	Bo069	KRAS	chr12	25398284	C	T	189	198	501	533	1421	1034	0.727657	0.484526	c.35G>A	p.Gly12Asp	rs121913529	5 - pathogenic	Qm-subtype
56363	Bo099*	KRAS	chr12	25398284	C	T	961	692	545	97	2295	642	0.279739	0.84891	c.35G>A	p.Gly12Asp	rs121913529	5 - pathogenic
	*: We subsequently determined by RNA-seq that MYC (Bo103) and MYCN (Bo99) are among the top 6% and 19% most expressed of protein coding genes, respectively.
