## Supplementary Table 6 for "Co-inhibition of topoisomerase 1 and BRD4-mediated pause release selectively kills pancreatic cancer *via* readthrough transcription"

### Sheet: Sheet1
				Bo99 (C1 vs C3 0h)		Bo103 (C1 vs C3 0h)
Gene symbol	Gene name	Regulation (up or down in resistant cells)	Reference	ΔLog2 fold-change	Mean Log2(FPKM)	ΔLog2 fold-change	Mean Log2(FPKM)
CES2	Carboxylesterase 2	↓	https://doi.org/10.1093/jnci/djv132	0.527258	-1.48691	0.735391	3.69017
ERBB2	Erb-b2 receptor tyrosine kinase 2	↓	https://doi.org/10.18632/oncotarget.3414	0.10954	0.991578	0.431807	3.23495
ABCC1	ATP binding cassette subfamily C member 1	↑	https://doi.org/10.18632/oncotarget.3414	0.983155	0.806112	0.0562508	1.41332
ABCC2	ATP binding cassette subfamily C member 2	↑	https://doi.org/10.18632/oncotarget.3414	-0.746256	-3.82332	-0.202065	-2.65348
ABCG2	ATP binding cassette subfamily G member 2	↑	https://doi.org/10.18632/oncotarget.3414	-0.260227	-2.93085	-0.906995	-2.54611
TOP1	DNA topoisomerase I	↓	https://doi.org/10.1016/0006-291X(92)90634-W	-0.125696	5.06562	-0.629574	4.21634
MAP3K7	Mitogen-activated protein kinase kinase kinase 7	↑	https://doi.org/10.1158/1078-0432.CCR-20-0395	-0.172918	3.02461	0.064046	2.62305
MYC	MYC proto-oncogene, bHLH transcription factor	↑	https://doi.org/10.1038/srep09489	low expression fold-change not detected (N-MYC driven tumor)	-1.65062	-0.0659354	3.84032
PES1	Pescadillo ribosomal biogenesis factor 1	↑	https://doi.org/10.1186/s13046-019-1466-7	-0.0152339	1.58774	0.0687157	2.30053
HMGA2	High mobility group AT-hook 2	↑	https://doi.org/10.1158/1535-7163.MCT-13-0925	3.71417	-3.11942	0.108369	-1.12738
ADAR	Adenosine deaminase RNA specific	↑	https://www.ncbi.nlm.nih.gov/pmc/articles/PMC7017738/	0.253519	4.25938	0.231666	4.02255
PKM	Pyruvate kinase M1/2	↑	https://doi.org/10.1158/1078-0432.CCR-21-1681	0.256332	4.01228	-0.228996	4.51268
SLC2A1	Solute carrier family 2 member 1	↑	https://doi.org/10.1158/1078-0432.CCR-21-1681	0.582391	1.69315	-0.541867	3.00636
FGF9	Fibroblast growth factor 9	↑	https://doi.org/10.1371/journal.pone.0180616	2.5174	-2.7396	1.33451	-2.12905
